# Differential regulation of mouse hippocampal gene expression sex differences by chromosomal content and gonadal sex

**DOI:** 10.1101/2021.09.01.458115

**Authors:** Sarah R. Ocañas, Victor A. Ansere, Kyla B. Tooley, Niran Hadad, Ana J. Chucair-Elliott, David R. Stanford, Shannon Rice, Benjamin Wronowski, Kevin D. Pham, Jessica M. Hoffman, Steven N. Austad, Michael B. Stout, Willard M. Freeman

## Abstract

Common neurological disorders, like Alzheimer’s disease (AD), multiple sclerosis (MS), and autism, display profound sex differences in prevalence and clinical presentation. However, sex differences in the brain with health and disease are often overlooked in experimental models. Sex effects originate, either directly or indirectly, from hormonal or sex chromosomal mechanisms. To delineate the contributions of genetic sex (XX v. XY) versus gonadal sex (ovaries v. testes) to the epigenomic regulation of hippocampal sex differences, we use the Four Core Genotypes (FCG) mouse model to uncouple chromosomal and gonadal sex. Transcriptomic and epigenomic analyses of ∼12-month-old FCG mice hippocampi, revealed genomic context-specific regulatory effects of genotypic and gonadal sex on X- and autosome-encoded gene expression and DNA modification patterns. X-chromosomal epigenomic patterns, classically associated with X-inactivation, were established almost entirely by genotypic sex, independent of gonadal sex. Differences in X-chromosome methylation were primarily localized to gene regulatory regions including promoters, CpG islands, CTCF binding sites, and active/poised chromatin, with an inverse relationship between methylation and gene expression. Whereas, autosomal gene expression demonstrated regulation by both genotypic and gonadal sex, particularly in immune processes. These data demonstrate an important regulatory role of sex chromosomes, independent of gonadal sex, on sex-biased hippocampal transcriptomic and epigenomic profiles. Future studies will need to further interrogate specific CNS cell types, identify the mechanisms by which sex chromosomes regulate autosomes, and differentiate organizational from activational hormonal effects.
