## Supplemental Table 1 for "Differential regulation of mouse hippocampal gene expression sex differences by chromosomal content and gonadal sex"

### Sheet: Figure 1F - ExpressedOther
Expressed Genes +/- 10 Mbp from Sry Insertion (chr3: 70673749-70673824)
Bundy et al, 2017 (4 mo)		Chucair-Elliott et al., 2019 (3 mo)		Hadad et al., 2019 (3 mo)		Intersection of Previous Studies		FCG
P2ry1		P2ry1		P2ry1		P2ry1		P2ry1
Rap2b		Rap2b		Rap2b		Rap2b		Rap2b
Arhgef26		Arhgef26		Arhgef26		Arhgef26		Arhgef26
Dhx36		Dhx36		Dhx36		Dhx36		Dhx36
Mme		Gpr149		Gpr149		Mme		Gpr149
Plch1		Mme		Mme		Plch1		Mme
E130311K13Rik		Plch1		Plch1		E130311K13Rik		Plch1
Slc33a1		E130311K13Rik		E130311K13Rik		Slc33a1		E130311K13Rik
Gmps		Slc33a1		Slc33a1		Gmps		Slc33a1
Kcnab1		Gmps		Gmps		Kcnab1		Gmps
Ssr3		Kcnab1		Vmn2r1		Ssr3		Kcnab1
Tiparp		Ssr3		Kcnab1		Tiparp		Ssr3
Lekr1		Tiparp		A730090N16Rik		Lekr1		Tiparp
Ccnl1		Lekr1		Ssr3		Ccnl1		Lekr1
Rsrc1		Ccnl1		Tiparp		Rsrc1		Ccnl1
Gfm1		Veph1		Lekr1		Gfm1		Veph1
Lxn		Rsrc1		Ccnl1		Lxn		Rsrc1
Mfsd1		Mlf1		Veph1		Mfsd1		Mlf1
Schip1		Gfm1		Ptx3		Schip1		Gfm1
1110032F04Rik		Lxn		Rsrc1		1110032F04Rik		Lxn
Ift80		Rarres1		Mlf1		Ift80		Rarres1
Smc4		Mfsd1		Gfm1		Smc4		Mfsd1
Trim59		Iqcj		Lxn		Trim59		Iqcj
Kpna4		Schip1		Rarres1		Kpna4		Schip1
Ppm1l		1110032F04Rik		Mfsd1		Ppm1l		1110032F04Rik
B3galnt1		Ift80		Iqcj		B3galnt1		Ift80
Nmd3		Smc4		Schip1		Nmd3		Smc4
Slitrk3		Trim59		1110032F04Rik		Slitrk3		Trim59
Bche		Kpna4		Ift80		Bche		Kpna4
Pdcd10		Ppm1l		Smc4		Pdcd10		Ppm1l
Serpini1		B3galnt1		Trim59		Serpini1		B3galnt1
Golim4		Nmd3		Kpna4		Golim4		Nmd3
Fstl5		Sptssb		Ppm1l		Fstl5		Slitrk3
Rapgef2		Slitrk3		B3galnt1		Rapgef2		Bche
Fnip2		Bche		Nmd3		Fnip2		Pdcd10
Ppid		Pdcd10		Sptssb		Ppid		Serpini1
Etfdh		Serpini1		Sis		Etfdh		Golim4
Rxfp1		Golim4		Slitrk3		Rxfp1		Fstl5
Tmem144		Fstl5		4930509J09Rik		Tmem144		Rapgef2
Fam198b		Rapgef2		Bche		Fam198b		Fnip2
		Fnip2		Zbbx				Ppid
		Ppid		Pdcd10				Etfdh
		Etfdh		Serpini1				4930579G24Rik
		4930579G24Rik		Golim4				Rxfp1
		Rxfp1		Fstl5				Tmem144
		Tmem144		Rapgef2				Fam198b
		Fam198b		4921511C10Rik
				Fnip2
				Ppid
				Etfdh
				4930579G24Rik
				Rxfp1
				Tmem144
				Fam198b

### Sheet: DEG
					FC (F v. M) Gene Expression
Sry Insertion	chr3: 70673749- 70673824				Bundy et al., 2016	Chucair-Elliott et al., 2019	Hadad et al., 2019	FCG (present study)
Chromosome	Start	End	Strand	Gene Symbol	4 mo	3 mo	3 mo	XXF v. XXM	XYF v. XYM
chr3	61002795	61008982	+	P2ry1	not DE	not DE	not DE	not DE	not DE
chr3	61361638	61368430	+	Rap2b	not DE	not DE	not DE	not DE	not DE
chr3	62338344	62462221	+	Arhgef26	not DE	not DE	not DE	not DE	not DE
chr3	62468013	62507004	-	Dhx36	not DE	not DE	not DE	not DE	not DE
chr3	63241537	63386030	+	Mme	not DE	not DE	not DE	not DE	not DE
chr3	63696234	63899472	-	Plch1	not DE	not DE	-1.7	not DE	not DE
chr3	63914684	63929472	-	E130311K13Rik	not DE	not DE	not DE	not DE	not DE
chr3	63933507	63964768	-	Slc33a1	not DE	not DE	not DE	not DE	not DE
chr3	63976106	64022579	+	Gmps	not DE	not DE	not DE	not DE	not DE
chr3	65109384	65378223	+	Kcnab1	not DE	not DE	not DE	not DE	not DE
chr3	65379655	65392623	-	Ssr3	not DE	not DE	not DE	not DE	not DE
chr3	65528410	65555518	+	Tiparp	not DE	not DE	not DE	not DE	not DE
chr3	65666228	65831159	+	Lekr1	not DE	not DE	-1.31851	not DE	not DE
chr3	65946151	65958249	-	Ccnl1	not DE	not DE	not DE	not DE	not DE
chr3	66981390	67358396	+	Rsrc1	not DE	not DE	not DE	not DE	not DE
chr3	67430096	67476529	+	Gfm1	not DE	not DE	not DE	not DE	not DE
chr3	67457998	67463926	-	Lxn	not DE	not DE	not DE	not DE	not DE
chr3	67582741	67604237	+	Mfsd1	not DE	not DE	not DE	not DE	not DE
chr3	68064802	68626481	+	Schip1	not DE	not DE	not DE	not DE	not DE
chr3	68869586	68872163	+	1110032F04Rik	not DE	not DE	not DE	not DE	not DE
chr3	68892499	69004570	-	Ift80	not DE	not DE	not DE	not DE	not DE
chr3	69004738	69034623	+	Smc4	not DE	not DE	not DE	not DE	not DE
chr3	69035288	69044755	-	Trim59	not DE	not DE	not DE	not DE	not DE
chr3	69067149	69127113	-	Kpna4	not DE	not DE	not DE	not DE	not DE
chr3	69316861	69560802	+	Ppm1l	not DE	not DE	not DE	not DE	not DE
chr3	69574158	69598960	-	B3galnt1	not DE	not DE	not DE	not DE	not DE
chr3	69721985	69756373	+	Nmd3	not DE	not DE	not DE	not DE	not DE
chr3	70673749	70673824	Sry Insertion
chr3	73047265	73057803	-	Slitrk3	not DE	not DE	not DE	not DE	not DE
chr3	73635808	73708415	-	Bche	-1.39196	not DE	not DE	not DE	not DE
chr3	75516490	75556856	-	Pdcd10	not DE	not DE	not DE	not DE	not DE
chr3	75557547	75643495	+	Serpini1	not DE	not DE	-1.26037	not DE	not DE
chr3	75875084	75956949	-	Golim4	not DE	not DE	not DE	not DE	not DE
chr3	76074270	76710019	+	Fstl5	not DE	-1.28287	not DE	not DE	not DE
chr3	79062516	79286517	-	Rapgef2	not DE	not DE	not DE	not DE	not DE
chr3	79455974	79567796	-	Fnip2	not DE	not DE	not DE	not DE	not DE
chr3	79591342	79603650	+	Ppid	not DE	not DE	not DE	not DE	not DE
chr3	79603788	79629500	-	Etfdh	not DE	not DE	not DE	not DE	not DE
chr3	79641611	79737880	-	Rxfp1	not DE	not DE	-1.9476	not DE	not DE
chr3	79812564	79852773	-	Tmem144	not DE	not DE	not DE	not DE	not DE
chr3	79884533	79946280	+	Fam198b	not DE	not DE	not DE	-1.1015	-1.32203
